# Living by the sea: chromosome-scale genome assembly and salt gland transcriptomes provide insights into ion regulatory mechanisms in the saline-tolerant mosquito *Aedes togoi*

**DOI:** 10.64898/2026.04.09.717544

**Authors:** Jonathan Chiang, Elissa Khodikian, Orna Phelan, Ana K. Parra, Daniel A. H. Peach, Andrea C. Durant, Benjamin J. Matthews

## Abstract

The coastal rock pool mosquito, *Aedes togoi*, is among the few saline-tolerant mosquito species who lay their eggs in seawater pools where their larvae develop in water that spans dilute freshwater to hypersaline conditions. *Ae. togoi* is found in a relatively restricted range spanning the North Pacific coast of North America and coastal regions of Asia from subtropical to subarctic latitudes. Here, we present a *de-novo* chromosome-scale genome assembly and gene annotation for *Ae. togoi*, highlighting its relatively small genome size and novel chromosomal arrangements compared to other available genomes of *Aedine* mosquitoes. As part of the annotation process, we detail repeat content and distribution and curate several key multi-gene families, focusing on ion-transport proteins enriched in the larval salt-secreting gland that are candidates for facilitating hyperosmotic urine formation during development in saline water. Using these new resources, we gain mechanistic insight into the ion regulatory capabilities that power the remarkable saline tolerance of the larvae of *Ae. togoi*. Altogether, we have contributed to the growing body of genomic and transcriptomic resources for diverse mosquito species and provided mechanistic insights into the molecular adaptations required for an insect to thrive in highly dynamic environments such as coastal rock pools.
