## Supplementary material for "Living by the sea: chromosome-scale genome assembly and salt gland transcriptomes provide insights into ion regulatory mechanisms in the saline-tolerant mosquito *Aedes togoi*": Table 1

### Sheet: Aedes togoi genome versions
Assembly length	Genome sequence length	Number of contigs	Contig N50	Number of scaffolds	Scaffold N50	GC content	BUSCO completeness
Contig assembly	700.438 Mb	849	2.784 Mb	N/A	N/A	0.3907	0.969
Haplotypic duplication purged assembly	671.670 Mb	749	2.835 Mb	N/A	N/A	0.3906	0.969
Scaffolded	671.726 Mb	790	2.62 Mb	212	403.346 Mb	0.3906	0.97
Manual curation (reviewed)	671.695 Mb	799	2.62 Mb	219	245.409 Mb	0.3906	0.97
Gap-closed	671.687 Mb	772	2.8 Mb	219	245.411 Mb	0.3906	0.97
Repeat-masked (Aedes togoi final)	671.687 Mb	772	2.8 Mb	219	245.411 Mb	0.3906	0.97

### Sheet: comparing assemblers
Testing out different assemblers with HiFi (not deduplicated) reads. Based on this test, decided to go with Hifiasm for future assembly versions/steps
Assembler	Number of contigs	Genome sequence length	Contig N50	BUSCO completeness
Hifiasm	3654	800.584 MB	653.654 KB	0.967
Canu	8627	1088.505 MB	328.184 KB	0.968
Flye	5832	2067.25 MB	774.432 KB	0.202
IPA	4028	681.274 MB	485.814 KB	0.954
