## Supplementary material for "Living by the sea: chromosome-scale genome assembly and salt gland transcriptomes provide insights into ion regulatory mechanisms in the saline-tolerant mosquito *Aedes togoi*": Table 2

### Sheet: Protein-coding annotations
	Genes	Protein-coding	Complete BUSCO	Complete and single-copy BUSCO	Complete and duplicated BUSCO	Fragmented BUSCO	Missing BUSCO
Aedes togoi genome (BRAKER3)	12977	18391	0.98	0.721	0.259	0.002	0.018
