## Supplemental Table 1 for "Living by the sea: chromosome-scale genome assembly and salt gland transcriptomes provide insights into ion regulatory mechanisms in the saline-tolerant mosquito *Aedes togoi*"

### Sheet: Genomic long-reads
Sample	Description		Library Source	Sequencing technology	Library layout	Sequencing Platform	Sequencing Instrument	File name 1	Total reads	Unique reads	Duplicated reads	SRA accession
Aetog-HiFi-5190	HiFi reads from Aedes togoi: whole, male pupa		Genomic	PacBio HiFi	single	PacBio SMRT	Sequell II	m64047_220127_011636.ccs.fastq.gz	2086107	1983218	102889	SRR37027078
Aetog-Hifi-5502	HiFi reads from Aedes togoi: whole, male pupa		Genomic	PacBio HiFi	single	PacBio SMRT	Sequell II	m64047_220203_015531.ccs.fastq.gz	2172295	2068238	104057	SRR37027077
Aedes_togoi_ONT_pooled_female_pupae	ONT reads from Aedes togoi: pooled female pupae		Genomic	ONT	single	Oxford Nanopore	PromethION	togoi-fem-pool-ONT.fastq.gz	1611811	1515377	96434	SRR37039351
Aedes_togoi_ONT_pooled_male_pupae	ONT reads from Aedes togoi: pooled male pupae		Genomic	ONT	single	Oxford Nanopore	PromethION	togoi-male-pool-ONT.fastq.gz	2121855	2004854	117001	SRR37039874
Aedes_togoi_ONT_single_female_pupa	ONT reads from Aedes togoi: single female pupa		Genomic	ONT	single	Oxford Nanopore	PromethION	togoi-fem-single-ONT.fastq.gz	2134372	2032108	102264	SRR37040333
Aedes_togoi_ONT_single_male_pupa	ONT reads from Aedes togoi: single male pupa		Genomic	ONT	single	Oxford Nanopore	PromethION	togoi-male-single-ONT.fastq.gz	2537234	2412020	125214	SRR37039999

### Sheet: Hi-C reads
Sample	Description		Library Source	Sequencing technology	Library layout	Sequencing Platform	Sequencing Instrument	File name 1	Total reads	Unique reads	Duplicated reads	SRA accession
Aedes_togoi_Hi-C_pupa_R1	Hi-C of Aedes togoi: single male pupa		Genomic	Hi-C	paired	Illumina	NextSeq 2000	deep-T2-HiC_R1-trimmed.fastq.gz	424605797	289995096	134610701	SRR37039361
Aedes_togoi_Hi-C_pupa_R2	Hi-C of Aedes togoi: single male pupa		Genomic	Hi-C	paired	Illumina	NextSeq 2000	deep-T2-HiC_R2-trimmed.fastq.gz	424605797	309738721	114867076	SRR37039361

### Sheet: RNA
Sample	Description		Library Source	Sequencing technology	Library layout	Sequencing Platform	Sequencing Instrument	File name 1	Total reads	Unique reads	Duplicated reads	Sequence Length (bp)	SRA accession
Aedes_togoi_RNA_whole_larvae_dechl_REP1_R1	mRNA from Aedes togoi: pooled larvae in dechlorinated freshwater		Transcriptomic	RNA-Seq	paired	Illumina	Illumina HiSeq 4000	larvae-togoi-decl-1_R1_001.fastq.gz	22131678	8125449	14006229	150	SRR37237495
Aedes_togoi_RNA_whole_larvae_dechl_REP1_R2	mRNA from Aedes togoi: pooled larvae in dechlorinated freshwater		Transcriptomic	RNA-Seq	paired	Illumina	Illumina HiSeq 4000	larvae-togoi-decl-1_R2_001.fastq.gz	22131678	8931151	13200527	150	SRR37237495
Aedes_togoi_RNA_whole_larvae_dechl_REP2_R1	mRNA from Aedes togoi: pooled larvae in dechlorinated freshwater		Transcriptomic	RNA-Seq	paired	Illumina	Illumina HiSeq 4000	larvae-togoi-decl-2_R1_001.fastq.gz	23558559	9217925	14340634	150	SRR37238172
Aedes_togoi_RNA_whole_larvae_dechl_REP2_R2	mRNA from Aedes togoi: pooled larvae in dechlorinated freshwater		Transcriptomic	RNA-Seq	paired	Illumina	Illumina HiSeq 4000	larvae-togoi-decl-2_R2_001.fastq.gz	23558559	9755985	13802574	150	SRR37238172
Aedes_togoi_RNA_whole_larvae_dechl_REP3_R1	mRNA from Aedes togoi: pooled larvae in dechlorinated freshwater		Transcriptomic	RNA-Seq	paired	Illumina	Illumina HiSeq 4000	larvae-togoi-decl-3_R1_001.fastq.gz	23601404	8594759	15006645	150	SRR37237496
Aedes_togoi_RNA_whole_larvae_dechl_REP3_R2	mRNA from Aedes togoi: pooled larvae in dechlorinated freshwater		Transcriptomic	RNA-Seq	paired	Illumina	Illumina HiSeq 4000	larvae-togoi-decl-3_R2_001.fastq.gz	23601404	9539861	14061543	150	SRR37237496
Aedes_togoi_RNA_whole_larvae_dechl_REP4_R1	mRNA from Aedes togoi: pooled larvae in dechlorinated freshwater		Transcriptomic	RNA-Seq	paired	Illumina	Illumina HiSeq 4000	larvae-togoi-decl-4_R1_001.fastq.gz	18368120	7438178	10929942	150	SRR37238185
Aedes_togoi_RNA_whole_larvae_dechl_REP4_R2	mRNA from Aedes togoi: pooled larvae in dechlorinated freshwater		Transcriptomic	RNA-Seq	paired	Illumina	Illumina HiSeq 4000	larvae-togoi-decl-4_R2_001.fastq.gz	18368120	8194366	10173754	150	SRR37238185
Aedes_togoi_RNA_whole_larvae_salt_REP1_R1	mRNA from Aedes togoi: pooled larvae in saltwater		Transcriptomic	RNA-Seq	paired	Illumina	Illumina HiSeq 4000	larvae-togoi-salt-1_R1_001.fastq.gz	21857924	9208080	12649844	150	SRR37238187
Aedes_togoi_RNA_whole_larvae_salt_REP1_R2	mRNA from Aedes togoi: pooled larvae in saltwater		Transcriptomic	RNA-Seq	paired	Illumina	Illumina HiSeq 4000	larvae-togoi-salt-1_R2_001.fastq.gz	21857924	9687827	12170097	150	SRR37238187
Aedes_togoi_RNA_whole_larvae_salt_REP2_R1	mRNA from Aedes togoi: pooled larvae in saltwater		Transcriptomic	RNA-Seq	paired	Illumina	Illumina HiSeq 4000	larvae-togoi-salt-2_R1_001.fastq.gz	21585002	8776829	12808173	150	SRR37238186
Aedes_togoi_RNA_whole_larvae_salt_REP2_R2	mRNA from Aedes togoi: pooled larvae in saltwater		Transcriptomic	RNA-Seq	paired	Illumina	Illumina HiSeq 4000	larvae-togoi-salt-2_R2_001.fastq.gz	21585002	9337656	12247346	150	SRR37238186
Aedes_togoi_RNA_whole_larvae_salt_REP3_R1	mRNA from Aedes togoi: pooled larvae in saltwater		Transcriptomic	RNA-Seq	paired	Illumina	Illumina HiSeq 4000	larvae-togoi-salt-3_R1_001.fastq.gz	23581880	9307055	14274825	150	SRR37238188
Aedes_togoi_RNA_whole_larvae_salt_REP3_R2	mRNA from Aedes togoi: pooled larvae in saltwater		Transcriptomic	RNA-Seq	paired	Illumina	Illumina HiSeq 4000	larvae-togoi-salt-3_R2_001.fastq.gz	23581880	9889204	13692676	150	SRR37238188
Aedes_togoi_RNA_whole_larvae_salt_REP4_R1	mRNA from Aedes togoi: pooled larvae in saltwater		Transcriptomic	RNA-Seq	paired	Illumina	Illumina HiSeq 4000	larvae-togoi-salt-4_R1_001.fastq.gz	27625068	10915415	16709653	150	SRR37238201
Aedes_togoi_RNA_whole_larvae_salt_REP4_R2	mRNA from Aedes togoi: pooled larvae in saltwater		Transcriptomic	RNA-Seq	paired	Illumina	Illumina HiSeq 4000	larvae-togoi-salt-4_R2_001.fastq.gz	27625068	11792088	15832980	150	SRR37238201
Aedes_togoi_RNA_posterior_rectum_freshwater_REP1_R1	mRNA from Aedes togoi: pooled posterior recta from larvae in dechlorinated freshwater			RNA-Seq	paired	Illumina	Illumina NovaSeq X	togoi-larvae-FW-PR-1-merged_1.fastq.gz	37513299	7651762	29861537	100	SRR37042340
Aedes_togoi_RNA_posterior_rectum_freshwater_REP1_R2	mRNA from Aedes togoi: pooled posterior recta from larvae in dechlorinated freshwater			RNA-Seq	paired	Illumina	Illumina NovaSeq X	togoi-larvae-FW-PR-1-merged_2.fastq.gz	37513299	6489975	31023324	100	SRR37042340
Aedes_togoi_RNA_posterior_rectum_freshwater_REP2_R1	mRNA from Aedes togoi: pooled posterior recta from larvae in dechlorinated freshwater			RNA-Seq	paired	Illumina	Illumina NovaSeq X	togoi-larvae-FW-PR-2-merged_1.fastq.gz	44821397	10797166	34024231	100	SRR37042368
Aedes_togoi_RNA_posterior_rectum_freshwater_REP2_R2	mRNA from Aedes togoi: pooled posterior recta from larvae in dechlorinated freshwater			RNA-Seq	paired	Illumina	Illumina NovaSeq X	togoi-larvae-FW-PR-2-merged_2.fastq.gz	44821397	9250562	35570835	100	SRR37042368
Aedes_togoi_RNA_posterior_rectum_freshwater_REP3_R1	mRNA from Aedes togoi: pooled posterior recta from larvae in dechlorinated freshwater			RNA-Seq	paired	Illumina	Illumina NovaSeq X	togoi-larvae-FW-PR-3-merged_1.fastq.gz	44140804	9777485	34363319	100	SRR37042403
Aedes_togoi_RNA_posterior_rectum_freshwater_REP3_R2	mRNA from Aedes togoi: pooled posterior recta from larvae in dechlorinated freshwater			RNA-Seq	paired	Illumina	Illumina NovaSeq X	togoi-larvae-FW-PR-3-merged_2.fastq.gz	44140804	8490025	35650779	100	SRR37042403
Aedes_togoi_RNA_posterior_rectum_freshwater_REP4_R1	mRNA from Aedes togoi: pooled posterior recta from larvae in dechlorinated freshwater			RNA-Seq	paired	Illumina	Illumina NovaSeq X	togoi-larvae-FW-PR-4-merged_1.fastq.gz	53624707	9870672	43754035	100	SRR37042402
Aedes_togoi_RNA_posterior_rectum_freshwater_REP4_R2	mRNA from Aedes togoi: pooled posterior recta from larvae in dechlorinated freshwater			RNA-Seq	paired	Illumina	Illumina NovaSeq X	togoi-larvae-FW-PR-4-merged_2.fastq.gz	53624707	9002657	44622050	100	SRR37042402
Aedes_togoi_RNA_posterior_rectum_saltwater_REP1_R1	mRNA from Aedes togoi: pooled posterior recta from larvae in saltwater			RNA-Seq	paired	Illumina	Illumina NovaSeq X	togoi-larvae-SW-PR-1-merged_1.fastq.gz	43192029	8471929	34720100	100	SRR37042488
Aedes_togoi_RNA_posterior_rectum_saltwater_REP1_R2	mRNA from Aedes togoi: pooled posterior recta from larvae in saltwater			RNA-Seq	paired	Illumina	Illumina NovaSeq X	togoi-larvae-SW-PR-1-merged_2.fastq.gz	43192029	7285990	35906039	100	SRR37042488
Aedes_togoi_RNA_posterior_rectum_saltwater_REP2_R1	mRNA from Aedes togoi: pooled posterior recta from larvae in saltwater			RNA-Seq	paired	Illumina	Illumina NovaSeq X	togoi-larvae-SW-PR-1-merged_2.fastq.gz	45572691	10395524	35177167	100	SRR37042489
Aedes_togoi_RNA_posterior_rectum_saltwater_REP2_R2	mRNA from Aedes togoi: pooled posterior recta from larvae in saltwater			RNA-Seq	paired	Illumina	Illumina NovaSeq X	togoi-larvae-SW-PR-2-merged_2.fastq.gz	45572691	8942696	36629995	100	SRR37042489
Aedes_togoi_RNA_posterior_rectum_saltwater_REP3_R1	mRNA from Aedes togoi: pooled posterior recta from larvae in saltwater			RNA-Seq	paired	Illumina	Illumina NovaSeq X	togoi-larvae-SW-PR-3-merged_1.fastq.gz	37554861	8518090	29036771	100	SRR37042497
Aedes_togoi_RNA_posterior_rectum_saltwater_REP3_R2	mRNA from Aedes togoi: pooled posterior recta from larvae in saltwater			RNA-Seq	paired	Illumina	Illumina NovaSeq X	togoi-larvae-SW-PR-3-merged_2.fastq.gz	37554861	7123351	30431510	100	SRR37042497
Aedes_togoi_RNA_posterior_rectum_saltwater_REP4_R1	mRNA from Aedes togoi: pooled posterior recta from larvae in saltwater			RNA-Seq	paired	Illumina	Illumina NovaSeq X	togoi-larvae-SW-PR-4-merged_1.fastq.gz	41014397	7596278	33418119	100	SRR37042496
Aedes_togoi_RNA_posterior_rectum_saltwater_REP4_R2	mRNA from Aedes togoi: pooled posterior recta from larvae in saltwater			RNA-Seq	paired	Illumina	Illumina NovaSeq X	togoi-larvae-SW-PR-4-merged_2.fastq.gz	41014397	6211123	34803274	100	SRR37042496
Aedes_togoi_RNA_adult_body_female_REP1_R1	mRNA from Aedes togoi: pooled bodies (head removed) from adult females			RNA-Seq	paired	Illumina	Illumina NovaSeq X Plus	FB1_1.fq.gz	145907382	23079255	122828127	150	SRR37236537
Aedes_togoi_RNA_adult_body_female_REP1_R2	mRNA from Aedes togoi: pooled bodies (head removed) from adult females			RNA-Seq	paired	Illumina	Illumina NovaSeq X Plus	FB1_2.fq.gz	145907382	23485144	122422238	150	SRR37236537
Aedes_togoi_RNA_adult_body_female_REP2_R1	mRNA from Aedes togoi: pooled bodies (head removed) from adult females			RNA-Seq	paired	Illumina	Illumina NovaSeq X Plus	FB2_1.fq.gz	130368510	24380159	105988351	150	SRR37236631
Aedes_togoi_RNA_adult_body_female_REP2_R2	mRNA from Aedes togoi: pooled bodies (head removed) from adult females			RNA-Seq	paired	Illumina	Illumina NovaSeq X Plus	FB2_2.fq.gz	130368510	23232669	107135841	150	SRR37236631
Aedes_togoi_RNA_adult_body_female_REP3_R1	mRNA from Aedes togoi: pooled bodies (head removed) from adult females			RNA-Seq	paired	Illumina	Illumina NovaSeq X Plus	FB3_1.fq.gz	102905482	17092528	85812954	150	SRR37237384
Aedes_togoi_RNA_adult_body_female_REP3_R2	mRNA from Aedes togoi: pooled bodies (head removed) from adult females			RNA-Seq	paired	Illumina	Illumina NovaSeq X Plus	FB3_2.fq.gz	102905482	16655963	86249519	150	SRR37237384
Aedes_togoi_RNA_adult_head_female_REP1_R1	mRNA from Aedes togoi: pooled heads (body removed) from adult females			RNA-Seq	paired	Illumina	Illumina NovaSeq X Plus	FH1_1.fq.gz	148849000	16417927	132431073	150	SRR37237437
Aedes_togoi_RNA_adult_head_female_REP1_R2	mRNA from Aedes togoi: pooled heads (body removed) from adult females			RNA-Seq	paired	Illumina	Illumina NovaSeq X Plus	FH1_2.fq.gz	148849000	16845278	132003722	150	SRR37237437
Aedes_togoi_RNA_adult_head_female_REP2_R1	mRNA from Aedes togoi: pooled heads (body removed) from adult females			RNA-Seq	paired	Illumina	Illumina NovaSeq X Plus	FH2_1.fq.gz	141318352	16090148	125228204	150	SRR37237425
Aedes_togoi_RNA_adult_head_female_REP2_R2	mRNA from Aedes togoi: pooled heads (body removed) from adult females			RNA-Seq	paired	Illumina	Illumina NovaSeq X Plus	FH2_2.fq.gz	141318352	16414430	124903922	150	SRR37237425
Aedes_togoi_RNA_adult_head_female_REP3_R1	mRNA from Aedes togoi: pooled heads (body removed) from adult females			RNA-Seq	paired	Illumina	Illumina NovaSeq X Plus	FH3_1.fq.gz	122391229	13429823	108961406	150	SRR37237457
Aedes_togoi_RNA_adult_head_female_REP3_R2	mRNA from Aedes togoi: pooled heads (body removed) from adult females			RNA-Seq	paired	Illumina	Illumina NovaSeq X Plus	FH3_2.fq.gz	122391229	13579428	108811801	150	SRR37237457
Aedes_togoi_RNA_adult_body_male_REP1_R1	mRNA from Aedes togoi: pooled bodies (head removed) from adult males			RNA-Seq	paired	Illumina	Illumina NovaSeq X Plus	MB1_1.fq.gz	146722364	16849466	129872898	150	SRR37237478
Aedes_togoi_RNA_adult_body_male_REP1_R2	mRNA from Aedes togoi: pooled bodies (head removed) from adult males			RNA-Seq	paired	Illumina	Illumina NovaSeq X Plus	MB1_2.fq.gz	146722364	16942361	129780003	150	SRR37237478
Aedes_togoi_RNA_adult_body_male_REP2_R1	mRNA from Aedes togoi: pooled bodies (head removed) from adult males			RNA-Seq	paired	Illumina	Illumina NovaSeq X Plus	MB2_1.fq.gz	133703616	13509144	120194472	150	SRR37237473
Aedes_togoi_RNA_adult_body_male_REP2_R2	mRNA from Aedes togoi: pooled bodies (head removed) from adult males			RNA-Seq	paired	Illumina	Illumina NovaSeq X Plus	MB2_2.fq.gz	133703616	13702158	120001458	150	SRR37237473
Aedes_togoi_RNA_adult_body_male_REP3_R1	mRNA from Aedes togoi: pooled bodies (head removed) from adult males			RNA-Seq	paired	Illumina	Illumina NovaSeq X Plus	MB3_1.fq.gz	141871309	16522805	125348504	150	SRR37237465
Aedes_togoi_RNA_adult_body_male_REP3_R2	mRNA from Aedes togoi: pooled bodies (head removed) from adult males			RNA-Seq	paired	Illumina	Illumina NovaSeq X Plus	MB3_2.fq.gz	141871309	16800802	125070507	150	SRR37237465
Aedes_togoi_RNA_adult_head_male_REP1_R1	mRNA from Aedes togoi: pooled heads (body removed) from adult males			RNA-Seq	paired	Illumina	Illumina NovaSeq X Plus	MH1_1.fq.gz	158961836	18662136	140299700	150	SRR37237472
Aedes_togoi_RNA_adult_head_male_REP1_R2	mRNA from Aedes togoi: pooled heads (body removed) from adult males			RNA-Seq	paired	Illumina	Illumina NovaSeq X Plus	MH1_2.fq.gz	158961836	18979770	139982066	150	SRR37237472
Aedes_togoi_RNA_adult_head_male_REP2_R1	mRNA from Aedes togoi: pooled heads (body removed) from adult males			RNA-Seq	paired	Illumina	Illumina NovaSeq X Plus	MH2_1.fq.gz	131289438	15052462	116236976	150	SRR37237464
Aedes_togoi_RNA_adult_head_male_REP2_R2	mRNA from Aedes togoi: pooled heads (body removed) from adult males			RNA-Seq	paired	Illumina	Illumina NovaSeq X Plus	MH2_2.fq.gz	131289438	15425876	115863562	150	SRR37237464
Aedes_togoi_RNA_adult_head_male_REP3_R1	mRNA from Aedes togoi: pooled heads (body removed) from adult males			RNA-Seq	paired	Illumina	Illumina NovaSeq X Plus	MH3_1.fq.gz	137552581	14421261	123131320	150	SRR37237493
Aedes_togoi_RNA_adult_head_male_REP3_R2	mRNA from Aedes togoi: pooled heads (body removed) from adult males			RNA-Seq	paired	Illumina	Illumina NovaSeq X Plus	MH3_2.fq.gz	137552581	14839628	122712953	150	SRR37237493
