## Supplemental Table 2 for "Living by the sea: chromosome-scale genome assembly and salt gland transcriptomes provide insights into ion regulatory mechanisms in the saline-tolerant mosquito *Aedes togoi*"

### Sheet: Aedes_togoi_repeatmasker
Repeat type	Subtype	Sub-subtype	Number of elements	Length occupied	percentage of sequence				Genome Length (bp)	GC content
Retroelement			207911	93202743	0.1388				671687394	0.3906
	SINEs		0	0	0
	Penelope		0	0	0
	LINEs		121552	52040776	0.0775
		L2/CR1/Rex	24303	9497313	0.0141
		R1/LOA/Jockey	49934	24760758	0.0369
		R2/R2/NeSL	532	222662	0.0003
		RTE/Bov-B	18008	5635809	0.0084
		L1/Cin4	2515	1126545	0.0017
	LTR elements		86359	41161967	0.0613
		BEL/Pao	13034	9948739	0.0148
		Ty1/Copia	7340	3452498	0.0051
		Gypsy/DIRS1	40797	15079468	0.0225
DNA transposons			328916	118693777	0.1767
	hobo-Activator		2900	1023413	0.0015
	Tc1-IS630-Pogo		320818	116274614	0.1731
	En-Spm		0	0	0
	MULE-MuDR		0	0	0
	PiggyBac		252	113875	0.0002
	Tourist/Harbinger		350	129085	0.0002
	Other (Mirage, P-element, Transib)		804	265546	0.0004
Rolling-circles			2363	1207802	0.0018
Unclassified			810608	206735321	0.3078
Total interspersed repeats				418631841	0.6233
Small RNA			3301	3567557	0.0053
Satellites			0	0	0
Simple repeats			66601	4178643	0.0062
Low complexity			7012	348238	0.0005
Total repeat content			2116210	427934081	0.6371

### Sheet: Aedes_aegypti_repeatmasker
Repeat type	Subtype	Sub-subtype	Number of elements	Length occupied (bp)	percentage of sequence				Genome Length (bp)	GC content
Retroelement			1649180	569983361	0.4457				1278732104	0.3818
	SINEs		0	0	0
	Penelope		0	0	0
	LINEs		301362	178910866	0.1399
		L2/CR1/Rex	76721	32586152	0.0255
		R1/LOA/Jockey	105409	82079298	0.0642
		R2/R2/NeSL	1145	671243	0.0005
		RTE/Bov-B	89911	50586289	0.0396
		L1/Cin4	3475	1676543	0.0013
	LTR elements		1347818	391072495	0.3058
		BEL/Pao	413673	129558282	0.1013
		Ty1/Copia	192124	60865677	0.0476
		Gypsy/DIRS1	383590	105726380	0.0827
DNA transposons			55652	16678736	0.013
	hobo-Activator		6067	983169	0.0008
	Tc1-IS630-Pogo		25410	8298818	0.0065
	En-Spm		0	0	0
	MULE-MuDR		0	0	0
	PiggyBac		141	58439	0
	Tourist/Harbinger		0	0	0
	Other (Mirage, P-element, Transib)		307	98909	0.0001
Rolling-circles			7151	2903636	0.0023
Unclassified			1565366	356742957	0.279
Total interspersed repeats				943405054	0.7378
Small RNA			36599	8726349	0.0068
Satellites			0	0	0
Simple repeats			81859	7377908	0.0058
Low complexity			7597	483947	0.0004
Total repeat content			6350557	962896894	0.753
