## Supplemental Table 4 for "Living by the sea: chromosome-scale genome assembly and salt gland transcriptomes provide insights into ion regulatory mechanisms in the saline-tolerant mosquito *Aedes togoi*"

### Sheet: Sheet1
Species	Assembly Name	Genome sequence length	Number of contigs	Contig N50	Number of scaffolds	Scaffold N50	GC content	BUSCO completeness	Assembly level	NCBI Accession	NCBI link
Aedes togoi		0.6717 Gb	772	2.8 Mb	219	245.411 Mb	0.3906	0.97	Chromosome
Aedes aegypti	AaegL5.0	1.3 Gb	2538	11.8 Mb	2309	409.8 Mb	0.38	0.993	Chromosome	GCF_002204515.2	https://www.ncbi.nlm.nih.gov/datasets/genome/GCF_002204515.2/
Aedes albopictus	AalbF5	1.3 Gb	6081	1 Mb	1496	450.2 Mb	0.405	0.981	Chromosome	GCF_035046485.1	https://www.ncbi.nlm.nih.gov/datasets/genome/GCF_035046485.1/
Aedes notoscriptus	CSIRO_AGI_Anoto_v1	0.9004 Gb	982	1.8 Mb	308	282 Mb	0.405	0.95	Chromosome	GCA_040801935.1	https://www.ncbi.nlm.nih.gov/datasets/genome/GCA_040801935.1/
Aedes (Ochlerotatus) sierrensis	Aedes_sierrensis_1	1.2 Gb	2771	1.6 Mb	366	374.8 Mb	0.4	N/A	Chromosome	GCA_044231785.1	https://www.ncbi.nlm.nih.gov/datasets/genome/GCA_044231785.1/
Aedes mascarensis	Am_MascCH02_pri1.0	1.3 Gb	240	13.8 Mb	74	426.1 Mb	0.38	N/A	Chromosome	GCA_052575835.1	https://www.ncbi.nlm.nih.gov/datasets/genome/GCA_052575835.1/
Aedes koreicus	Akor_1.1	1.1 Gb	6126	0.329 Mb	6099	0.329 Mb	0.395	N/A	Scaffold	GCA_024533555.2	https://www.ncbi.nlm.nih.gov/datasets/genome/GCA_024533555.2/
Aedes japonicus	ASM5281593v1	1.2 Gb	7092	0.634 Mb	6029	0.712 Mb	0.395	N/A	Scaffold	GCA_052815935.1	https://www.ncbi.nlm.nih.gov/datasets/genome/GCA_052815935.1/
Aedes polynesiensis	Smith_Apoly_02182021	0.5692 Gb	15985	0.226 Mb	15953	0.228 Mb	0.4	N/A	Scaffold	GCA_051529985.1	https://www.ncbi.nlm.nih.gov/datasets/genome/GCA_051529985.1/
Aedes (Ochlerotatus) camptorhynchus	CSIRO-AGI_Acam_v1.1	1.1 Gb	1240	3.3 Mb	N/A	N/A	0.4	0.983	Contig	GCF_037179485.1	https://www.ncbi.nlm.nih.gov/datasets/genome/GCF_037179485.1/
