## Supplemental Table 8 for "Living by the sea: chromosome-scale genome assembly and salt gland transcriptomes provide insights into ion regulatory mechanisms in the saline-tolerant mosquito *Aedes togoi*"

### Sheet: STable7A-pumps_expression
Plotted gene symbol	Aedes togoi gene symbol	Aedes togoi protein ID	Aedes togoi protein name	Group	TPM in FW (mean) n=4	TPM in SW (mean) n=4	Log2foldchange	p-value
PMCA	PMCA	g80.t1	plasma membrane calcium-transporting ATPase 2 isoform X1	Calcium ATPase	3.07167	1.17433	-0.0392067	0.876481
PMCA	PMCA	g80.t2	plasma membrane calcium-transporting ATPase 2 isoform X2	Calcium ATPase	0.418898	1.38712	0.0293885	0.813498
PMCA.2	PMCA	g81.t1	plasma membrane calcium-transporting ATPase 2 isoform X1	Calcium ATPase	13.3355	12.5236	0.0418455	0.975274
SERCA	SERCA	g3463.t1	calcium-transporting ATPase sarcoplasmic/endoplasmic reticulum type	Calcium ATPase	196.657	194.861	0.0997666	0.904017
SERCA	SERCA	g3463.t2	calcium-transporting ATPase sarcoplasmic/endoplasmic reticulum type	Calcium ATPase	19.0017	15.0463	-0.0294528	0.986044
SPoCk	SPoCk	g1851.t1	calcium-transporting ATPase type 2C member 1 isoform X2	Calcium ATPase	0	0.13619	0.0277479
SPoCk	SPoCk	g1851.t2	calcium-transporting ATPase type 2C member 1 isoform X1	Calcium ATPase	1.05831	1.75881	0.644505	0.116358
SPoCk	SPoCk	g1851.t3	calcium-transporting ATPase type 2C member 1 isoform X3	Calcium ATPase	0.64343	0.523163	-0.00512926
SPoCk	SPoCk	g1851.t4	calcium-transporting ATPase type 2C member 1 isoform X3	Calcium ATPase	4.11707	2.42657	-0.0139813	0.977208
CAH1	CAH1	g10410.t1	carbonic anhydrase	Carbonic anhydrase	313.859	481.611	0.205481	0.647605
CAH2	CAH2	g4350.t1	putative carbonic anhydrase 3	Carbonic anhydrase	64.1102	93.7488	0.406035	0.2809
CAH3	CAH3	g5277.t2	carbonic anhydrase 2	Carbonic anhydrase	41.9054	51.4861	0.231974	0.611685
CAH9	CAH9	g12555.t1	carbonic anhydrase 2	Carbonic anhydrase	230.101	235.293	0.0513425	0.967364
CAHbeta	CAHbeta	g11631.t1	beta carbonic anhydrase 1	Carbonic anhydrase	7.74352	9.80817	0.418917	0.141116
atpalpha	atpalpha	g7279.t10	sodium/potassium-transporting ATPase subunit alpha isoform X3	Sodium Potassium ATPase	66.746	18.6284	-0.0978729	0.549047
atpalpha	atpalpha	g7279.t11	sodium/potassium-transporting ATPase subunit alpha isoform X3	Sodium Potassium ATPase	8.5152	15.7537	0.0783146	0.77496
atpalpha	atpalpha	g7279.t3	sodium/potassium-transporting ATPase subunit alpha isoform X2	Sodium Potassium ATPase	0.274515	0.466929	0.0543935	0.890218
atpalpha	atpalpha	g7279.t4	sodium/potassium-transporting ATPase subunit alpha isoform X1	Sodium Potassium ATPase	4.96664	4.37588	-0.0213015	0.989901
atpalpha	atpalpha	g7279.t5	sodium/potassium-transporting ATPase subunit alpha isoform X4	Sodium Potassium ATPase	0.0623792	0.10493	0.0226167	0.940521
atpalpha	atpalpha	g7279.t6	sodium/potassium-transporting ATPase subunit alpha isoform X3	Sodium Potassium ATPase	553.958	202.048	-1.25773	0.000476777
beta1	beta1	g2873.t1	sodium/potassium-transporting ATPase subunit beta-1-interacting protein-like isoform X1	Sodium Potassium ATPase	1.63105	1.68629	0.126595	0.857691
nrv3	nrv3	g9951.t1	sodium/potassium-transporting ATPase subunit beta-2	Sodium Potassium ATPase	20.6371	52.6275	0.550398	0.19369
g10348		g10348.t1	sodium/potassium-transporting ATPase subunit beta-2-like isoform X2	Sodium Potassium ATPase	2.51545	2.29538	0.0217727	0.98787
g10348		g10348.t2	sodium/potassium-transporting ATPase subunit beta-2-like isoform X1	Sodium Potassium ATPase	296.07	82.5339	-1.51577	2.48242e-06
g10349		g10349.t1	sodium/potassium-transporting ATPase subunit beta-2-like	Sodium Potassium ATPase	716.904	60.4187	-3.42489	1.29923e-28
g2872		g2872.t1	GATA zinc finger domain-containing protein 12-like	Sodium Potassium ATPase	1.71249	1.65553	0.0548235	0.953165
Vha100-1	Vha100-1	g6969.t1	V-type proton ATPase 116 kDa subunit a 1 isoform X2	V-type Hydrogen ATPase	0.489189	0.435083	-0.0190381	0.987659
Vha100-1	Vha100-1	g6969.t2	V-type proton ATPase 116 kDa subunit a 1 isoform X1	V-type Hydrogen ATPase	1.4257	1.63673	0.13259	0.834659
Vha100-1	Vha100-1	g6969.t3	V-type proton ATPase 116 kDa subunit a 1 isoform X4	V-type Hydrogen ATPase	21.7306	19.5955	0.0153408	0.989901
Vha100-1	Vha100-1	g6969.t4	V-type proton ATPase 116 kDa subunit a 1 isoform X1	V-type Hydrogen ATPase	2.83535	2.58847	0.016736	0.990129
Vha100-1	Vha100-1	g6969.t5	V-type proton ATPase 116 kDa subunit a 1 isoform X4	V-type Hydrogen ATPase	0.106243	0	-0.0264923
Vha14-1	Vha14-1	g1401.t1	V-type proton ATPase subunit F	V-type Hydrogen ATPase	4548.26	4961.87	0.0854305	0.914509
Vha16-1	Vha16-1	g1812.t1	V-type proton ATPase 16 kDa proteolipid subunit c	V-type Hydrogen ATPase	4846.78	6111.97	0.142034	0.776718
Vha26	Vha26	g11360.t1	V-type proton ATPase subunit E	V-type Hydrogen ATPase	894.9	1488.19	0.534404	0.19369
Vha36-1	Vha36-1	g2348.t1	V-type proton ATPase subunit D 1	V-type Hydrogen ATPase	2596.16	4009.17	0.603577	0.0510273
VhaA	VhaA	g11521.t1	V-type proton ATPase catalytic subunit A	V-type Hydrogen ATPase	1984.35	2628.86	0.368378	0.24748
VhaAC39-1	VhaAC39-1	g5651.t1	V-type proton ATPase subunit d 1	V-type Hydrogen ATPase	1896.89	2752.33	0.312202	0.462257
VhaAC45	VhaAC45	g11500.t1	V-type proton ATPase subunit S1	V-type Hydrogen ATPase	3936.47	3786.74	0.0293307	0.98787
VhaB	VhaB	g7225.t1	V-type proton ATPase subunit B-like	V-type Hydrogen ATPase	1599.9	2035.68	0.2058	0.679438
VhaC	VhaC	g5066.t1	V-type proton ATPase subunit C-like	V-type Hydrogen ATPase	1122.95	1327.79	0.289485	0.27884
Vhae2	Vhae2	g12451.t2	V-type proton ATPase subunit e 2-like	V-type Hydrogen ATPase	5573.96	5903.93	0.10922	0.861481
Vhae2	Vhae2	g12451.t3	V-type proton ATPase subunit e 2-like	V-type Hydrogen ATPase	778.923	1006.07	0.323593	0.407552
VhaG	VhaG	g12135.t1	V-type proton ATPase subunit G-like	V-type Hydrogen ATPase	1886.89	3630	0.373974	0.338841
VhaPPA1-1	VhaPPA1-1	g8890.t2	V-type proton ATPase 21 kDa proteolipid subunit c''	V-type Hydrogen ATPase	3161.68	4245.96	0.315974	0.425954
VhaSFD	VhaSFD	g8196.t1	V-type proton ATPase subunit H isoform X1	V-type Hydrogen ATPase	1094.42	1374.14	0.277949	0.479805
VhaSFD	VhaSFD	g8196.t2	V-type proton ATPase subunit H isoform X2	V-type Hydrogen ATPase	37.8519	27.4596	-0.216133	0.655437
g1875		g1875.t1	V-type proton ATPase 116 kDa subunit a 1-like	V-type Hydrogen ATPase	3.39877	5.62843	0.0539688	0.898137
g2670		g2670.t1	V-type proton ATPase subunit G-like	V-type Hydrogen ATPase	54.5919	48.5109	0.0151966	0.990129
g6599		g6599.t2	V-type proton ATPase 116 kDa subunit a1-like isoform X1	V-type Hydrogen ATPase	2810.28	3488.52	0.32604	0.140455

### Sheet: STable7B-transporters_expressio
7A	Aedes togoi gene symbol	Aedes togoi protein ID	Aedes togoi protein name	Group	TPM in FW (mean) n=4	TPM in SW (mean) n=4	Log2foldchange	p-value
amt2	amt2	g10657.t1	putative ammonium transporter 2	Ammonium transporter	132.54	39.2597	-1.5188	2.08496e-05
amt2	amt2	g10657.t2	putative ammonium transporter 2	Ammonium transporter	1.14622	0.0893507	-0.200111	0.0506432
Rh	Rh	g12176.t1	ammonium transporter Rh type A	Ammonium transporter	2601.79	1750.72	-0.326922	0.373632
Ae2	Ae2	g2601.t1	anion exchange protein 3 isoform X1	Anion exchanger	0	0.104803	0.0520421	0.198072
Ae2	Ae2	g2601.t2	band 3 anion transport protein isoform X5	Anion exchanger	0.0499225	3.8417	5.08712	0.00250622
Ae2	Ae2	g2601.t3	anion exchange protein 3 isoform X4	Anion exchanger	0	0.0183418	0.0249416
Ae2	Ae2	g2601.t7	band 3 anion transport protein isoform X5	Anion exchanger	0.679876	0.713129	0.0031945	0.99085
g9199		g9199.t1	solute carrier family 12 member 9 isoform X1	Cation Chloride cotransporter	17.6663	15.3307	-0.0116261	0.990129
g9199		g9199.t2	solute carrier family 12 member 9 isoform X3	Cation Chloride cotransporter	2.70342	1.76226	-0.10846	0.849249
g9199		g9199.t3	solute carrier family 12 member 9 isoform X2	Cation Chloride cotransporter	0.850953	1.67355	0.109378	0.663494
EMC5	EMC5	g9034.t1	ER membrane protein complex subunit 5	Magnesium transporter	90.2682	73.034	-0.0369101	0.975837
NIPA2	NIPA2	g9916.t1	magnesium transporter NIPA2	Magnesium transporter	14.1946	13.6128	0.0785186	0.885897
KCC	KCC	g968.t2	solute carrier family 12 member 4 isoform X3	Potassium Chloride symporter	11.911	66.899	2.49042	1.10931e-15
NHA1	NHA1	g10711.t1	sodium/hydrogen exchanger 9B2 isoform X1	Sodium Hydrogen exchanger	332.386	9.88848	-4.92954	1.35631e-74
NHA2	NHA2	g6737.t1	sodium/hydrogen exchanger 9B2 isoform X1	Sodium Hydrogen exchanger	67.4004	39.9468	-0.425493	0.204749
NHA2	NHA2	g6737.t2	sodium/hydrogen exchanger 9B2 isoform X1	Sodium Hydrogen exchanger	1.20603	0.327611	-0.0248518	0.861579
NHA2	NHA2	g6737.t3	sodium/hydrogen exchanger 9B2 isoform X1	Sodium Hydrogen exchanger	30.4401	24.238	-0.143566	0.783007
NHA2	NHA2	g6737.t4	sodium/hydrogen exchanger 9B2 isoform X1	Sodium Hydrogen exchanger	0.905674	0.153942	-0.018673	0.867435
NHE3	NHE3	g10393.t1	sodium/hydrogen exchanger 3 isoform X7	Sodium Hydrogen exchanger	65.7637	206.09	1.67625	7.80655e-09
NHE3	NHE3	g10393.t2	sodium/hydrogen exchanger 3 isoform X3	Sodium Hydrogen exchanger	19.6955	60.8694	1.65724	8.93415e-08
NHE7	NHE7	g9188.t1	sodium/hydrogen exchanger 7 isoform X1	Sodium Hydrogen exchanger	0.246085	0.385484	0.173188	0.633281
NHE7	NHE7	g9188.t3	sodium/hydrogen exchanger 7 isoform X4	Sodium Hydrogen exchanger	0.183405	0.14146	-0.00208659	0.990279
NHE7	NHE7	g9188.t4	sodium/hydrogen exchanger 7 isoform X6	Sodium Hydrogen exchanger	4.73051	4.86552	0.153071	0.793731
NHE7	NHE7	g9188.t5	sodium/hydrogen exchanger 7 isoform X4	Sodium Hydrogen exchanger	0.246448	0.162224	0.00165644	0.992951
NHE7	NHE7	g9188.t8	sodium/hydrogen exchanger 7 isoform X2	Sodium Hydrogen exchanger	0.169354	0.067887	-0.0108612	0.957072
NHE7	NHE7	g9188.t9	sodium/hydrogen exchanger 7 isoform X3	Sodium Hydrogen exchanger	0.300902	0.577082	0.0133785	0.942575
NHE8	NHE8	g8360.t1	sodium/hydrogen exchanger 8	Sodium Hydrogen exchanger	13.9457	13.2072	0.0783867	0.90275
Calx	Calx	g7269.t1	sodium/calcium exchanger Calx isoform X1	Sodium Potassium Calcium exchanger	1.41505	1.74068	0.202464	0.683437
g1602		g1602.t1	sodium/potassium/calcium exchanger 5 isoform X1	Sodium Potassium Calcium exchanger	0.164805	0.133384	0.00275841	0.992664
g1602		g1602.t2	sodium/potassium/calcium exchanger 5 isoform X1	Sodium Potassium Calcium exchanger	0.028878	0.0725305	0.0114294
g1603		g1603.t1	sodium/potassium/calcium exchanger 4-like	Sodium Potassium Calcium exchanger	5.91569	28.549	0.147346	0.351054
CCC1	CCC1	g11406.t1	solute carrier family 12 member 1 isoform X1	Sodium Potassium Chloride transporter	17.3937	45.1752	1.22293	0.00729665
CCC1	CCC1	g11406.t2	bumetanide-sensitive sodium-(potassium)-chloride cotransporter isoform X2	Sodium Potassium Chloride transporter	0.628087	0.558715	-0.00461365	0.992752
CCC2	CCC2	g11612.t1	bumetanide-sensitive sodium-(potassium)-chloride cotransporter-like isoform X1	Sodium Potassium Chloride transporter	92.6859	0	-16.9291	4.23505e-43
CCC2	CCC2	g11612.t2	bumetanide-sensitive sodium-(potassium)-chloride cotransporter-like isoform X2	Sodium Potassium Chloride transporter	830.054	0.499231	-10.5543	0
CCC3	CCC3	g11611.t1	bumetanide-sensitive sodium-(potassium)-chloride cotransporter-like	Sodium Potassium Chloride transporter	47.1164	12.5298	-1.55824	0.00323723
NaPi-III	NaPi-III	g11037.t1	sodium-dependent phosphate transporter 2	Sodium-dependent Phosphate transporter	287.036	392.203	0.514391	0.0155212
NDAE1	NDAE1	g8868.t1	electroneutral sodium bicarbonate exchanger 1 isoform X5	Sodium-driven Chloride Bicarbonate exchanger	0.878544	1.05558	0.0297691	0.933785
NDAE1	NDAE1	g8868.t2	electroneutral sodium bicarbonate exchanger 1 isoform X15	Sodium-driven Chloride Bicarbonate exchanger	0.0565095	0	-0.0259529
NDAE1	NDAE1	g8868.t3	electroneutral sodium bicarbonate exchanger 1 isoform X6	Sodium-driven Chloride Bicarbonate exchanger	0.0964935	0	-0.0272364
NDAE1	NDAE1	g8868.t5	sodium-driven chloride bicarbonate exchanger isoform X10	Sodium-driven Chloride Bicarbonate exchanger	0.978041	0.868535	0.0130873	0.990264
g12450		g12450.t1	sodium-independent sulfate anion transporter	Sulphate anion transporter	16.629	6.66449	-1.09884	1.09672e-12
g5538		g5538.t1	sodium-independent sulfate anion transporter-like isoform X1	Sulphate anion transporter	2.66995	3.90028	0.22391	0.527913
g6233		g6233.t1	sodium-independent sulfate anion transporter-like isoform X3	Sulphate anion transporter	230.331	348.491	0.743507	7.72923e-05
g6233		g6233.t2	sodium-independent sulfate anion transporter-like isoform X2	Sulphate anion transporter	0.625134	0.650134	0.00671854	0.989901
g6722		g6722.t1	sodium-independent sulfate anion transporter	Sulphate anion transporter	1.86568	0.488852	-1.53283	0.00161818
g7513		g7513.t1	sodium-independent sulfate anion transporter-like	Sulphate anion transporter	125.638	239.96	0.904859	0.00424102
g7514		g7514.t1	sodium-independent sulfate anion transporter-like	Sulphate anion transporter	5.23274	0.533182	-3.08376	4.89956e-32
g7515		g7515.t1	sodium-independent sulfate anion transporter-like	Sulphate anion transporter	0.130186	0.0683083	-0.0105497	0.958993
g7515		g7515.t2	sodium-independent sulfate anion transporter-like isoform X1	Sulphate anion transporter	24.1076	26.7944	0.18709	0.679258

### Sheet: STable7C-paracellular_junctions
Plotted gene symbol	Aedes togoi gene symbol	Aedes togoi protein ID	Aedes togoi protein name	Group	TPM in FW (mean) n=4	TPM in SW (mean) n=4	Log2foldchange	p-value
kune	kune	g11993.t1	uncharacterized protein kune	Claudin	87.5394	87.3797	0.166591	0.128672
pck	pck	g11996.t1	uncharacterized protein pck	Claudin	38.4136	30.2682	-0.15873	0.325836
sinu	sinu	g11994.t1	uncharacterized protein sinu isoform X1	Claudin	31.6729	47.5301	0.129063	0.784317
sinu	sinu	g11994.t2	uncharacterized protein sinu isoform X1	Claudin	122.301	78.3032	-0.32943	0.421308
TMP235	TMP235	g7491.t1	transmembrane protein 235	Claudin	28.3548	24.4077	-0.0120424	0.990279
TMP235	TMP235	g7491.t2	transmembrane protein 235	Claudin	0.188056	0.863363	0.0192895
TMP47	TMP47	g6139.t1	transmembrane protein 47 isoform X1	Claudin	0	0.0850468	0.0234654
TMP47	TMP47	g6139.t2	transmembrane protein 47 isoform X2	Claudin	5.65437	5.04206	0.0187989	0.989901
Nrx-IV	Nrx-IV	g4357.t1	neurexin-4 isoform X1	Neurexin	0.237418	0.227026	-0.0104644	0.98787
Nrx-IV	Nrx-IV	g4357.t2	neurexin-4 isoform X2	Neurexin	1.81255	1.92128	0.0110778	0.98787
Nrx-IV	Nrx-IV	g4357.t3	neurexin-4 isoform X1	Neurexin	19.6336	17.0067	-0.0567448	0.94589
Nrg	Nrg	g5487.t1	neuroglian isoform X1	Neuroglian	25.9969	26.4292	0.153393	0.737759
mesh	mesh	g5606.t1	protein mesh-like isoform X1	Protein mesh	0.15514	0.372372	0.0403926	0.86745
mesh	mesh	g5606.t2	protein mesh-like isoform X1	Protein mesh	0.0203745	0.273255	0.0437689	0.537612
Ssk	Ssk	g2038.t1	protein snakeskin	Protein snakeskin	1.19931	2.10741	0.0533091	0.880027
Dlg1	Dlg1	g5296.t1	disks large 1 tumor suppressor protein isoform X8	Scaffold protein	1.45526	2.51909	0.0403705	0.885897
Dlg1	Dlg1	g5296.t11	disks large 1 tumor suppressor protein isoform X7	Scaffold protein	0.539502	0.417038	-0.0180231	0.981501
Dlg1	Dlg1	g5296.t12	disks large 1 tumor suppressor protein isoform X7	Scaffold protein	0	0.130487	0.0274248
Dlg1	Dlg1	g5296.t15	disks large 1 tumor suppressor protein isoform X3	Scaffold protein	0.140928	0.11366	-0.00625703	0.989901
Dlg1	Dlg1	g5296.t16	disks large 1 tumor suppressor protein isoform X6	Scaffold protein	0	0.137075	0.0276381	0.47535
Dlg1	Dlg1	g5296.t17	disks large 1 tumor suppressor protein isoform X3	Scaffold protein	0.155826	0.0216233	-0.0172842
Dlg1	Dlg1	g5296.t2	disks large 1 tumor suppressor protein isoform X9	Scaffold protein	0.639824	0.177238	-0.0449207	0.750266
Dlg1	Dlg1	g5296.t3	disks large 1 tumor suppressor protein isoform X9	Scaffold protein	1.31116	2.30626	0.257242	0.475234
Dlg1	Dlg1	g5296.t6	disks large 1 tumor suppressor protein isoform X3	Scaffold protein	1.00825	0	-0.0278637	0.162538
Dlg1	Dlg1	g5296.t7	disks large 1 tumor suppressor protein isoform X3	Scaffold protein	0.026128	0.378829	0.107692	0.171877
Dlg5	Dlg5	g8139.t1	disks large homolog 5	Scaffold protein	3.06388	1.61948	-0.00843958	0.977208
Dlg5	Dlg5	g8139.t2	disks large homolog 5	Scaffold protein	1.6763	2.96841	0.0107585	0.966102
pyd	pyd	g10883.t1	tight junction protein ZO-1 isoform X16	Scaffold protein	0.309249	0.160891	-0.00542181	0.987659
pyd	pyd	g10883.t10	tight junction protein ZO-1 isoform X16	Scaffold protein	1.99656	1.59232	-0.0503394	0.96756
pyd	pyd	g10883.t11	tight junction protein ZO-1 isoform X15	Scaffold protein	0.936257	1.18972	0.0197281	0.969216
pyd	pyd	g10883.t12	tight junction protein ZO-1 isoform X16	Scaffold protein	2.59866	2.02579	-0.127289	0.852097
pyd	pyd	g10883.t2	tight junction protein ZO-1 isoform X16	Scaffold protein	0.115902	0.201983	0.0109447	0.963755
pyd	pyd	g10883.t9	tight junction protein ZO-1 isoform X16	Scaffold protein	0.845854	0.639588	-0.00571682	0.990173
TM4SF	TM4SF	g3325.t1	tetraspanin-1	Tetraspanin	12.1846	9.12867	-0.106916	0.88292
Tsp11	Tsp11	g617.t1	tetraspanin-11-like	Tetraspanin	33.5503	42.0466	0.203742	0.683225
Tsp2	Tsp2	g12960.t1	CD151 antigen-like	Tetraspanin	15.6734	13.0474	-0.03095	0.983259
Tsp29Fa	Tsp29Fa	g9073.t1	CD63 antigen	Tetraspanin	896.669	625.374	-0.343528	0.0653143
Tsp33	Tsp33	g11235.t1	tetraspanin-33-like	Tetraspanin	15.6825	12.4176	-0.0873877	0.91366
Tsp5D	Tsp5D	g4481.t1	tetraspanin-9	Tetraspanin	11.6533	12.7609	0.280513	0.25001
Tsp66E	Tsp66E	g2654.t1	tetraspanin-18	Tetraspanin	49.5928	21.4938	-0.817346	0.0104503
Tsp7	Tsp7	g9589.t1	tetraspanin-7-like	Tetraspanin	3.74858	5.46941	0.13499	0.760983
Tsp97E	Tsp97E	g5183.t1	tetraspanin-13	Tetraspanin	0	0.143303	0.0252554
Tsp97E	Tsp97E	g5183.t2	tetraspanin-13	Tetraspanin	5.38312	5.09734	0.0746276	0.932905
g636		g636.t1	CD151 antigen-like	Tetraspanin	7.02332	9.50763	0.478451	0.0716125
g9070		g9070.t1	CD63 antigen-like	Tetraspanin	27.0495	9.57193	-1.26574	5.93764e-07
g9587		g9587.t1	CD63 antigen-like	Tetraspanin	0.615222	2.37155	0.131999	0.452364
fasciclin-2	fasciclin-2	g10963.t1	fasciclin-2 isoform X1	Fascilin	0	0.0475677	0.0258044
fasciclin-2	fasciclin-2	g10963.t2	fasciclin-2 isoform X3	Fascilin	7.83584	5.28506	-0.229408	0.598247
fasciclin-3.1	fasciclin-3	g286.t1	fasciclin-3-like	Fascilin	87.1131	68.7669	-0.0326997	0.98454
fasciclin-3.2	fasciclin-3	g287.t1	fasciclin-3-like	Fascilin	60.6145	22.4478	-0.937958	0.0700497
fasciclin-3.3	fasciclin-3	g288.t1	fasciclin-3-like	Fascilin	10.5979	5.42824	-0.226407	0.521799
fasciclin-3.4	fasciclin-3	g289.t1	fasciclin-3-like isoform X2	Fascilin	16.3088	10.4321	-0.357887	0.349955
fasciclin-3.4	fasciclin-3	g289.t2	fasciclin-3-like isoform X3	Fascilin	61.0922	50.0315	-0.03575	0.981908
fasciclin-3.4	fasciclin-3	g289.t3	fasciclin-3-like isoform X1	Fascilin	11.2803	9.90013	0.011333	0.990264
fasciclin-1	fasciclin-1	g6350.t2	fasciclin-1 isoform X4	Fascilin	1.51339	1.23416	-0.00115798	0.996666
fasciclin-1	fasciclin-1	g6350.t3	fasciclin-1 isoform X4	Fascilin	0.17636	0.172916	-0.00254023	0.990129
cont	cont	g6539.t1	contactin isoform X1	Contactin	27.9763	28.8654	0.165512	0.751953

### Sheet: STable7D-channels_expression
Plotted gene symbol	Aedes togoi gene symbol	Aedes togoi protein ID	Aedes togoi protein name	Group	TPM in FW (mean) n=4	TPM in SW (mean) n=4	Log2foldchange	p-value
fwe	fwe	g336.t1	calcium channel flower isoform X1	Calcium channel	16.0916	21.5626	0.517008	0.0130795
fwe	fwe	g336.t2	calcium channel flower isoform X2	Calcium channel	1.3418	0.077262	-0.0713381	0.350538
Orai	Orai	g3970.t1	calcium release-activated calcium channel protein 1 isoform X1	Calcium channel	8.33988	10.3577	0.367944	0.165483
Orai	Orai	g3970.t2	calcium release-activated calcium channel protein 1 isoform X1	Calcium channel	2.96026	3.19698	0.0381115	0.97685
Tmem63	Tmem63	g7377.t1	calcium permeable stress-gated cation channel 1	Calcium channel	11.0422	10.1144	0.0515218	0.943316
Axs	Axs	g8941.t1	anoctamin-10 isoform X1	Chloride channel	3.48528	0.781968	-0.109672	0.461981
Axs	Axs	g8941.t2	anoctamin-10 isoform X3	Chloride channel	68.1794	26.8587	-0.768145	0.0950174
Axs	Axs	g8941.t3	anoctamin-10 isoform X2	Chloride channel	22.5079	21.9237	-0.00617949	0.992664
best2	best2	g3098.t1	bestrophin-2	Chloride channel	70.4429	22.7139	-1.45579	5.24374e-22
best4	best4	g1557.t1	bestrophin-4-like isoform X1	Chloride channel	19.9464	17.9806	-0.0548547	0.963194
best4	best4	g1557.t2	bestrophin-4-like isoform X1	Chloride channel	18.3886	16.4322	-0.0609854	0.953492
ClC2	ClC2	g7218.t1	chloride channel protein 2 isoform X2	Chloride channel	6.29817	3.40867	-0.0661102	0.833699
ClC2	ClC2	g7218.t2	chloride channel protein 2 isoform X3	Chloride channel	0	0.410701	0.0287222
ClC2	ClC2	g7218.t3	chloride channel protein 2 isoform X1	Chloride channel	0.618123	0.32077	-0.00294025
ClC2	ClC2	g7218.t4	chloride channel protein 2 isoform X8	Chloride channel	31.5046	19.2211	-0.539395	0.000296092
ClC2	ClC2	g7218.t5	chloride channel protein 2 isoform X2	Chloride channel	0.324846	1.41762	0.174701	0.278668
ClC5	ClC5	g2929.t1	H(+)/Cl(-) exchange transporter 5-like isoform X2	Chloride channel	5.17314	4.16679	-0.0908331	0.907757
ClC5	ClC5	g2929.t2	H(+)/Cl(-) exchange transporter 5-like isoform X2	Chloride channel	2.93279	1.08546	-0.00994985	0.970569
ClC5	ClC5	g2929.t3	H(+)/Cl(-) exchange transporter 5-like isoform X1	Chloride channel	0.0286695	0.168342	0.0178024	0.883906
ClC7	ClC7	g4759.t1	H(+)/Cl(-) exchange transporter 7	Chloride channel	21.3906	18.0546	-0.0726516	0.806589
Clic	Clic	g5953.t1	chloride intracellular channel Clic	Chloride channel	43.606	66.6683	0.581699	0.064238
Clic	Clic	g5953.t2	chloride intracellular channel Clic	Chloride channel	1.0792	2.56838	0.202468	0.409995
subdued	subdued	g2305.t1	anoctamin-1	Chloride channel	0.760557	3.44767	0.0447757	0.748849
subdued	subdued	g2305.t2	anoctamin-1	Chloride channel	2.42965	0	-0.0276574	0.307777
subdued	subdued	g2305.t3	anoctamin-1	Chloride channel	9.3741	4.04854	-0.0441307	0.866969
Tweety	Tweety	g6462.t2	GATA zinc finger domain-containing protein 10-like	Chloride channel	0.518926	0.239256	-0.111037	0.773977
Tweety.2	Tweety	g6463.t1	protein tweety-like	Chloride channel	0.373947	0.145118	-0.11802	0.685372
g5513		g5513.t1	anoctamin-5 isoform X3	Chloride channel	5.24227	7.74532	0.296681	0.488448
g5513		g5513.t2	anoctamin-5 isoform X4	Chloride channel	39.6576	35.5881	-0.0339659	0.969131
g5513		g5513.t3	anoctamin-5 isoform X1	Chloride channel	6.61839	7.01157	0.0945302	0.908877
Kir1	Kir1	g12431.t1	G protein-activated inward rectifier potassium channel 3 isoform X2	Potassium channel	0.510884	0	-0.0631548	0.117353
Kir1	Kir1	g12431.t2	G protein-activated inward rectifier potassium channel 3 isoform X4	Potassium channel	0.156163	0.818309	0.0542462	0.685372
Kir1	Kir1	g12433.t1	G protein-activated inward rectifier potassium channel 3 isoform X3	Potassium channel	0.506775	0.219303	-0.0202023
Kir2a	Kir2a	g12430.t1	G protein-activated inward rectifier potassium channel 3-like isoform X1	Potassium channel	1645.52	4346.36	1.54233	3.90814e-80
Kir2a	Kir2a	g12430.t2	G protein-activated inward rectifier potassium channel 3-like isoform X1	Potassium channel	873.261	2975.45	1.8203	6.54969e-17
Kir2b	Kir2b	g12429.t1	ATP-sensitive inward rectifier potassium channel 11-like	Potassium channel	11.6143	49.304	1.78584	0.00152593
Ork1	Ork1	g12537.t1	open rectifier potassium channel protein 1	Potassium channel	32.7233	15.0427	-0.94676	3.65501e-07
slo	slo	g7047.t11	calcium-activated potassium channel slowpoke isoform X11	Potassium channel	0.0334267	0	-0.025929
slo	slo	g7047.t12	calcium-activated potassium channel slowpoke isoform X16	Potassium channel	0	0.0176868	0.0242806
slo	slo	g7047.t15	calcium-activated potassium channel slowpoke isoform X18	Potassium channel	0	0.0946073	0.027557	0.488448
slo	slo	g7047.t16	calcium-activated potassium channel slowpoke isoform X7	Potassium channel	0.0513022	0.098859	0.0151476	0.952866
slo	slo	g7047.t17	calcium-activated potassium channel slowpoke isoform X17	Potassium channel	0.0505287	0	-0.0262096
slo	slo	g7047.t3	calcium-activated potassium channel slowpoke isoform X8	Potassium channel	0.032409	0	-0.02602
slo	slo	g7047.t7	calcium-activated potassium channel slowpoke isoform X7	Potassium channel	0.159995	0.20804	0.0126615	0.978286
slo	slo	g7047.t8	calcium-activated potassium channel slowpoke isoform X18	Potassium channel	0.131778	0.0235225	-0.013226
slo2	slo2	g4710.t1	potassium channel subfamily T member 2	Potassium channel	0.0105045	0.0722173	0.0252765	0.764205
slo2	slo2	g4710.t2	potassium channel subfamily T member 2	Potassium channel	0.0754777	0.048491	-0.00789991	0.989901
NALCN	NALCN	g11063.t1	sodium leak channel NALCN isoform X1	Sodium channel	0.255453	0.185735	-0.126225	0.853355
ppk203	ppk203	g3592.t1	sodium channel protein Nach-like	Sodium channel	0.0717083	0.046679	-0.0268379
ppk318	ppk318	g747.t1	pickpocket protein 28-like	Sodium channel	0.440484	0.394816	0.00128614	0.998018
ppk322	ppk322	g108.t1	pickpocket protein 28-like	Sodium channel	0.517628	0.555068	0.0110395	0.989901
ppk322	ppk322	g108.t2	pickpocket protein 28-like	Sodium channel	0.438451	0	-0.0273884
ppk322.2	ppk322	g651.t1	pickpocket protein 28-like	Sodium channel	0.182167	0.219978	0.00325345	0.990129
ppk322.2	ppk322	g651.t2	pickpocket protein 28-like	Sodium channel	0.614261	0.191967	-0.0496206	0.834659

### Sheet: STable7E-water_expression
Plotted gene symbol	Aedes togoi gene symbol	Aedes togoi protein ID	Aedes togoi protein name	Group	TPM in FW (mean) n=4	TPM in SW (mean) n=4	Log2foldchange	p-value
AQP1	AQP1	g10446.t3	aquaporin AQPAe.a isoform X3	Aquaporins	1.43322	3.36848	0.720368	0.149034
AQP2	AQP2	g10447.t1	aquaporin AQPAe.a	Aquaporins	2.30247	4.43149	0.248641	0.45466
AQP2	AQP2	g10447.t2	aquaporin AQPAe.a	Aquaporins	0.646121	1.45711	0.0245101	0.884265
AQP11	AQP11	g1457.t1	aquaporin-11	Aquaporins	10.5804	8.14487	-0.0529465	0.963194
AQP4	AQP4	g868.t1	aquaporin AQPAn.G-like isoform X1	Aquaporins	4.45735	5.25774	0.130991	0.829492
AQP	AQP	g869.t1	aquaporin-like	Aquaporins	0	0.0677708	0.0234654
AQP	AQP	g869.t2	aquaporin-like	Aquaporins	12.8031	12.9561	0.088764	0.909522
AQP3	AQP3	g10098.t1	neurogenic protein big brain	Aquaporins	1.78664	1.50124	0.0221996	0.984908
